# Comparing morphological and molecular methods for stream macroinvertebrate biodiversity assessment across seven watersheds in the southern United States

**DOI:** 10.64898/2026.09.24.754159

**Authors:** Daniel C. Allen, Zacchaeus G. Compson, Chelsea Smith, Michael T. Bogan, Lindsey E. Vande Streek, Kaley Cave, Arial Shogren, Carla L. Atkinson, Brian A. Gill, Luiza Gonçalves Lazzaro, Fagbohun Ibrahim, Meryl C. Mims, Travis Apgar, Albert Ruhi, Sean Emmons, Kierstyn T. Higgins, Stephen C. Cook, Samuel Silknetter, Kyle Leathers, Megan Malish, Michelle H. Busch, Thomas Neeson, Veronica Saenz, Rose Mohammadi, Yang Hong

## Abstract

Freshwater biodiversity is declining at alarming rates globally, yet our capacity to monitor it depends heavily on the methods used for biodiversity assessment. Stream benthic macroinvertebrates are widely used as bioindicators, but traditional morphological identification is labor-intensive and limited by taxonomic expertise, while DNA metabarcoding offers a promising but incompletely evaluated alternative. Here, we compared biodiversity patterns detected by four macroinvertebrate sampling and identification methods (morphological identification of benthic samples, morphological identification of combined benthic and stream-edge samples, eDNA metabarcoding of bulk benthic samples, and eDNA metabarcoding of streamwater) across 62 sites in seven watersheds spanning the southern continental United States. We compared methods across three facets of biodiversity (gamma diversity, alpha diversity, and taxonomic composition) and three taxonomic levels (family, genus, and species). We found that which method detected more taxa shifted with taxonomic resolution: morphological methods detected more families and genera, while metabarcoding methods detected more species. Bulk benthic metabarcoding detected more families and genera than water eDNA metabarcoding, consistent with the “watered-down biodiversity” effect of DNA dilution in water samples, but the two metabarcoding methods did not differ significantly in species richness. All four methods detected largely distinct suites of taxa, with metabarcoding methods yielding more unique taxa than morphological methods. Notably, taxa uniquely detected by water eDNA were dominated by soft-bodied organisms (oligochaetes, leeches, earthworms) and water-column-associated taxa, while benthic eDNA uniquely detected hard-bodied EPT insects. We attribute this pattern to fundamental differences in eDNA shedding, transport, and deposition dynamics across organism types. These results demonstrate that no single method captures a complete picture of stream macroinvertebrate biodiversity, and that method choice should be guided by the taxonomic resolution and community components most relevant to the goals of the bioassessment program.
