## Supplementary material for "Comparing morphological and molecular methods for stream macroinvertebrate biodiversity assessment across seven watersheds in the southern United States": Table S1

Watershed	Site	Lat	Long	Flow_Class	Morphological-Benthic	Morphological-Benthic+Edge	Metabarcoding-Benthic	Metabarcoding-Water
BLUE	BLUE-02	34.453623	-96.665914	Intermittent	X	X	X	X
BLUE	BLUE-03	34.440772	-96.656922	Intermittent	X	X	X	X
BLUE	BLUE-05	34.416118	-96.630669	Perennial	X	X	X	X
BLUE	BLUE-07	34.3763	-96.60765	Intermittent	X	X	X	X
BLUE	BLUE-08	34.439813	-96.594679	Intermittent	X	X	X	X
BLUE	BLUE-09	34.433622	-96.595028	Perennial	X	X	X	X
ICHA	ICHA-02	31.467428	-84.450899	Intermittent	X	X	X	X
ICHA	ICHA-03	31.503002	-84.369843	Intermittent	X	X	X	X
ICHA	ICHA-05	31.470016	-84.418463	Intermittent	X	X	X	X
ICHA	ICHA-06	31.424958	-84.44818	Intermittent	X	X	X	X
ICHA	ICHA-07	31.477034	-84.395891	Perennial	X	X	X	X
ICHA	ICHA-08	31.451039	-84.419604	Perennial	X	X	X	X
ICHA	ICHA-09	31.388039	-84.466217	Perennial	X	X	X	X
ICHA	ICHA-10	31.325316	-84.483975	Perennial	X	X	X	X
KING	KING-02	39.08682	-96.583585	Intermittent	X	X	X	X
KING	KING-03	39.086225	-96.576201	Intermittent	X	X		X
KING	KING-04	39.100854	-96.574203	Intermittent	X	X	X
KING	KING-05	39.09844	-96.58875	Intermittent	X	X	X
KING	KING-07	39.10873	-96.6078	Perennial	X	X	X	X
KING	KING-08	39.115465	-96.558779	Intermittent	X	X	X	X
KING	KING-09	39.104682	-96.549019	Perennial	X	X	X	X
KING	KING-10	39.11269	-96.544079	Perennial	X	X	X	X
MAYF	MAYF-01	32.969026	-87.39744	Perennial	X	X	X
MAYF	MAYF-02	32.973724	-87.385741	Intermittent	X	X	X	X
MAYF	MAYF-03	33.015607	-87.395507	Intermittent	X	X	X
MAYF	MAYF-04	32.976903	-87.410726	Intermittent	X	X	X
MAYF	MAYF-05	32.997289	-87.449934	Perennial	X	X	X
MAYF	MAYF-06	33.009025	-87.48988	Intermittent	X	X	X	X
MAYF	MAYF-07	33.012624	-87.477142	Intermittent	X	X	X	X
MAYF	MAYF-08	32.994262	-87.387406	Perennial	X	X	X
MAYF	MAYF-09	33.008837	-87.474962	Perennial	X	X	X	X
MAYF	MAYF-10	33.001761	-87.438457	Perennial	X	X	X	X
PASS	PASS-01	38.731766	-78.520043	Intermittent	X	X	X	X
PASS	PASS-02	38.898236	-78.403865	Perennial	X	X	X	X
PASS	PASS-03	38.928535	-78.335919	Perennial	X	X	X	X
PASS	PASS-04	38.877048	-78.37498	Perennial	X	X	X	X
PASS	PASS-05	38.857075	-78.457642	Perennial	X	X	X	X
PASS	PASS-06	38.955087	-78.342702	Perennial	X	X	X	X
PASS	PASS-07	38.780003	-78.509348	Intermittent	X		X
PASS	PASS-08	38.775508	-78.472904	Intermittent	X	X	X	X
PASS	PASS-09	38.73912	-78.554324	Perennial	X	X	X	X
PASS	PASS-10	38.679896	-78.58763	Perennial	X	X	X	X
SNMT	SNMT-01	36.980538	-119.07999	Perennial	X	X	X	X
SNMT	SNMT-02	36.97782	-119.07349	Intermittent	X	X	X	X
SNMT	SNMT-03	37.022569	-119.03918	Intermittent	X	X	X
SNMT	SNMT-04	36.97597	-119.07345	Perennial	X	X	X
SNMT	SNMT-05	36.979143	-119.08255	Perennial	X	X	X
SNMT	SNMT-06	37.021517	-119.07719	Intermittent	X	X	X
SNMT	SNMT-07	37.007653	-119.06459	Perennial	X	X	X	X
SNMT	SNMT-09	37.026991	-119.08777	Intermittent	X	X	X
SNMT	SNMT-10	37.013749	-119.04503	Perennial	X	X		X
SNMT	SNMT-11	36.961148	-119.02788	Perennial	X	X	X	X
WPLP	WPLP-01	35.761068	-83.49276	Intermittent	X	X	X
WPLP	WPLP-02	35.792275	-83.46777	Intermittent	X	X	X	X
WPLP	WPLP-03	35.702317	-83.356374	Perennial	X	X	X
WPLP	WPLP-04	35.716706	-83.378661	Intermittent	X	X	X
WPLP	WPLP-05	35.730085	-83.40664	Perennial	X	X	X
WPLP	WPLP-06	35.668429	-83.391333	Intermittent	X	X	X	X
WPLP	WPLP-07	35.686462	-83.400114	Perennial	X	X	X
WPLP	WPLP-08	35.779162	-83.345201	Intermittent	X	X	X	X
WPLP	WPLP-09	35.747055	-83.294755	Perennial	X	X	X	X
WPLP	WPLP-10	35.746416	-83.371816	Intermittent	X	X	X	X
