## Supplementary material for "Comparing morphological and molecular methods for stream macroinvertebrate biodiversity assessment across seven watersheds in the southern United States": Table S2

Order	Family	Morphological-Benthic	Morphological-Benthic+Edge	Metabarcoding-Benthic	Metabarcoding-Water
Coleoptera	Dryopidae	1	1	0	0
Coleoptera	Dytiscidae	1	1	1	0
Coleoptera	Elmidae	1	1	1	1
Coleoptera	Gyrinidae	1	1	1	0
Coleoptera	Haliplidae	1	1	1	0
Coleoptera	Hydraenidae	1	1	0	0
Coleoptera	Hydrophilidae	1	1	1	0
Coleoptera	Psephenidae	1	1	1	0
Coleoptera	Ptilodactylidae	1	1	0	0
Coleoptera	Scirtidae	1	1	1	0
Crustacea	Cambaridae	1	1	1	1
Crustacea	Chydoridae	0	0	1	1
Crustacea	Crangonyctidae	1	1	0	0
Crustacea	Cyclopidae	0	0	1	1
Crustacea	Daphniidae	0	0	1	1
Crustacea	Hyalellidae	1	1	1	0
Crustacea	Macrotrichidae	0	0	0	1
Crustacea	Palaemonidae	1	1	0	0
Diptera	Ceratopogonidae	1	1	1	1
Diptera	Chaoboridae	0	0	1	1
Diptera	Chironomidae	1	1	1	1
Diptera	Culicidae	0	1	1	1
Diptera	Dixidae	1	1	1	0
Diptera	Dolichopodidae	1	1	0	0
Diptera	Empididae	1	1	1	1
Diptera	Ephydridae	1	1	1	0
Diptera	Limoniidae	1	1	1	1
Diptera	Muscidae	0	1	0	0
Diptera	Pediciidae	1	1	1	1
Diptera	Psychodidae	1	1	1	0
Diptera	Simuliidae	1	1	1	1
Diptera	Stratiomyidae	1	1	0	0
Diptera	Tabanidae	1	1	1	1
Diptera	Tanyderidae	1	1	0	0
Diptera	Tipulidae	1	1	1	1
Ephemeroptera	Ameletidae	1	1	1	1
Ephemeroptera	Baetidae	1	1	1	1
Ephemeroptera	Caenidae	1	1	1	1
Ephemeroptera	Ephemerellidae	1	1	1	1
Ephemeroptera	Ephemeridae	1	1	1	1
Ephemeroptera	Heptageniidae	1	1	1	1
Ephemeroptera	Isonychiidae	1	1	1	0
Ephemeroptera	Leptohyphidae	1	1	0	0
Ephemeroptera	Leptophlebiidae	1	1	1	1
Ephemeroptera	Siphlonuridae	1	1	1	0
Hemiptera	Belostomatidae	1	1	0	0
Hemiptera	Corixidae	1	1	1	0
Hemiptera	Gerridae	1	1	1	1
Hemiptera	Hydrometridae	0	1	0	0
Hemiptera	Macroveliidae	0	1	0	0
Hemiptera	Nepidae	0	1	0	0
Hemiptera	Notonectidae	1	1	0	0
Hemiptera	Saldidae	0	1	0	0
Hemiptera	Veliidae	1	1	1	0
Megaloptera	Corydalidae	1	1	1	1
Megaloptera	Sialidae	1	1	1	0
Mollusca	Hydrobiidae	0	0	1	1
Mollusca	Viviparidae	1	1	1	1
Odonata	Aeshnidae	1	1	0	0
Odonata	Calopterygidae	1	1	1	1
Odonata	Coenagrionidae	1	1	1	1
Odonata	Cordulegastridae	1	1	1	0
Odonata	Corduliidae	1	1	1	0
Odonata	Gomphidae	1	1	1	0
Odonata	Lestidae	1	1	1	0
Odonata	Libellulidae	1	1	1	0
Odonata	Macromiidae	0	1	0	0
Other	Achipteriidae	0	0	1	0
Other	Ancylidae	1	1	1	0
Other	Anyphaenidae	0	0	0	1
Other	Arrenuridae	1	1	1	0
Other	Aturidae	1	1	0	0
Other	Clubionidae	0	0	0	1
Other	Crambidae	0	0	0	1
Other	Cyprididae	0	0	1	1
Other	Cyrenidae	1	1	1	0
Other	Enchytraeidae	0	0	1	1
Other	Entomobryidae	0	0	0	1
Other	Eriophyidae	0	0	1	0
Other	Erythraeidae	0	0	1	0
Other	Feltriidae	0	1	0	0
Other	Glossiphoniidae	0	0	1	1
Other	Hydridae	1	1	1	1
Other	Hydrozetidae	1	1	0	0
Other	Hydryphantidae	1	1	0	0
Other	Hygrobatidae	1	1	1	0
Other	Ixodidae	0	0	0	1
Other	Lebertiidae	1	1	1	0
Other	Lumbricidae	0	0	1	1
Other	Lumbriculidae	0	0	1	0
Other	Lymnaeidae	1	1	1	0
Other	Megascolecidae	0	0	1	1
Other	Naididae	0	0	1	1
Other	Neanuridae	0	0	0	1
Other	Neelidae	0	0	0	1
Other	Nothridae	0	0	1	0
Other	Nudomideopsidae	1	1	0	0
Other	Pachychilidae	0	0	0	1
Other	Philodromidae	0	0	0	1
Other	Phthiracaridae	0	0	1	0
Other	Physidae	1	1	1	1
Other	Pionidae	0	0	1	0
Other	Planorbidae	1	1	1	0
Other	Pleuroceridae	1	1	1	0
Other	Poduridae	0	0	0	1
Other	Salticidae	0	0	0	1
Other	Sisyridae	0	0	0	1
Other	Sparganophilidae	0	0	1	0
Other	Sperchontidae	1	1	0	0
Other	Sphaeriidae	1	1	0	0
Other	Sphaeriidae	1	1	0	0
Other	Stenostomidae	0	0	0	1
Other	Torrenticolidae	1	1	1	0
Other	Trhypochthoniidae	1	1	1	0
Other	Unionicolidae	1	1	1	0
Other	Unionidae	0	0	0	1
Other	Vitrinidae	0	0	0	1
Plecoptera	Chloroperlidae	1	1	1	0
Plecoptera	Leuctridae	1	1	1	1
Plecoptera	Nemouridae	1	1	1	1
Plecoptera	Peltoperlidae	1	1	1	1
Plecoptera	Perlidae	1	1	1	1
Plecoptera	Perlodidae	1	1	1	1
Plecoptera	Pteronarcyidae	1	1	1	0
Trichoptera	Apataniidae	0	1	0	0
Trichoptera	Beraeidae	0	0	0	1
Trichoptera	Brachycentridae	1	1	0	1
Trichoptera	Calamoceratidae	1	1	0	1
Trichoptera	Glossosomatidae	1	1	1	1
Trichoptera	Helicopsychidae	1	1	1	0
Trichoptera	Hydropsychidae	1	1	1	1
Trichoptera	Hydroptilidae	1	1	1	0
Trichoptera	Lepidostomatidae	1	1	1	1
Trichoptera	Leptoceridae	1	1	1	1
Trichoptera	Limnephilidae	1	1	1	1
Trichoptera	Molannidae	1	1	0	1
Trichoptera	Odontoceridae	1	1	1	1
Trichoptera	Philopotamidae	1	1	1	1
Trichoptera	Polycentropodidae	1	1	1	1
Trichoptera	Psychomyiidae	1	1	0	0
Trichoptera	Rhyacophilidae	1	1	1	1
Trichoptera	Sericostomatidae	1	1	0	0
Trichoptera	Uenoidae	1	1	1	0
