## Supplementary material for "Comparing morphological and molecular methods for stream macroinvertebrate biodiversity assessment across seven watersheds in the southern United States": Table S3

Order	Genus	Morphological-Benthic	Morphological-Benthic+Edge	Metabarcoding-Benthic	Metabarcoding-Water
Coleoptera	Agabus	1	1	0	0
Coleoptera	Ampumixis	1	1	0	0
Coleoptera	Anchytarsus	1	1	0	0
Coleoptera	Ancyronyx	0	1	0	0
Coleoptera	Berosus	1	1	1	0
Coleoptera	Cleptelmis	1	1	0	0
Coleoptera	Cybister	0	0	1	0
Coleoptera	Cymbiodyta	1	1	0	0
Coleoptera	Dineutus	1	1	0	0
Coleoptera	Dubiraphia	1	1	1	0
Coleoptera	Ectopria	1	1	1	0
Coleoptera	Gyrinus	1	1	1	0
Coleoptera	Helichus	1	1	0	0
Coleoptera	Heterlimnius	1	1	0	0
Coleoptera	Hydaticus	0	1	0	0
Coleoptera	Hydraena	1	1	0	0
Coleoptera	Hydrophilus	1	1	0	0
Coleoptera	Hydrovatus	1	1	0	0
Coleoptera	Laccophilus	1	1	0	0
Coleoptera	Lara	0	1	0	0
Coleoptera	Microcylloepus	1	1	0	0
Coleoptera	Narpus	1	1	0	0
Coleoptera	Neoporus	1	1	1	0
Coleoptera	Optioservus	1	1	1	0
Coleoptera	Oulimnius	1	1	1	1
Coleoptera	Peltodytes	1	1	0	0
Coleoptera	Promoresia	1	1	1	0
Coleoptera	Psephenus	1	1	1	0
Coleoptera	Sanfilippodytes	1	1	0	0
Coleoptera	Stenelmis	1	1	1	0
Coleoptera	Thermonectus	0	1	0	0
Coleoptera	Tropisternus	1	1	1	0
Coleoptera	Zaitzevia	1	1	1	1
Crustacea	Acanthocyclops	0	0	1	0
Crustacea	Alona	0	0	0	1
Crustacea	Amphipoda	1	1	0	0
Crustacea	Bactrurus	1	1	0	0
Crustacea	Cambaridae	1	1	0	0
Crustacea	Cambarus	0	0	1	1
Crustacea	Chydorus	0	0	1	0
Crustacea	Cladocera	1	1	0	0
Crustacea	Eucyclops	0	0	0	1
Crustacea	Faxonius	0	0	1	0
Crustacea	Hyalella	1	1	1	0
Crustacea	Macrocyclops	0	0	1	1
Crustacea	Macrothrix	0	0	0	1
Crustacea	Mesocyclops	0	0	0	1
Crustacea	Orconectes	0	0	1	1
Crustacea	Palaemonidae	1	1	0	0
Crustacea	Pleuroxus	0	0	1	0
Crustacea	Procambarus	0	0	1	1
Crustacea	Scapholeberis	0	0	1	1
Crustacea	Simocephalus	0	0	1	0
Diptera	Ablabesmyia	1	1	1	1
Diptera	Aedes	0	1	0	0
Diptera	Anopheles	0	1	1	0
Diptera	Antocha	1	1	1	1
Diptera	Apedilum	1	1	0	0
Diptera	Apsectrotanypus	1	1	0	0
Diptera	Atrichopogon	1	1	0	0
Diptera	Bezzia	1	1	1	0
Diptera	Brillia	1	1	0	1
Diptera	Caloparyphus	1	1	0	0
Diptera	Ceratopogon	1	1	0	0
Diptera	Ceratopogonidae	0	1	0	0
Diptera	Chaoborus	0	0	1	1
Diptera	Chironomus	1	1	1	1
Diptera	Chrysops	1	1	1	0
Diptera	Cladopelma	1	1	1	0
Diptera	Cladotanytarsus	1	1	1	0
Diptera	Clinocera	0	0	0	1
Diptera	Clinotanypus	1	1	0	0
Diptera	Conchapelopia	0	0	0	1
Diptera	Corynoneura	1	1	1	1
Diptera	Cricotopus	1	1	1	1
Diptera	Cryptochironomus	1	1	0	0
Diptera	Cryptotendipes	1	1	0	0
Diptera	Culex	0	1	0	1
Diptera	Culicoides	0	0	1	0
Diptera	Dasyhelea	0	0	0	1
Diptera	Demicryptochironomus	0	1	0	0
Diptera	Diamesa	1	1	0	0
Diptera	Dicranota	1	1	1	1
Diptera	Dicrotendipes	1	1	1	1
Diptera	Dixa	1	1	0	0
Diptera	Dixella	0	1	0	0
Diptera	Dolichopeza	0	0	0	1
Diptera	Erioptera	0	1	0	0
Diptera	Eukiefferiella	1	1	1	1
Diptera	Forcipomyia	1	1	0	0
Diptera	Heleniella	1	1	0	0
Diptera	Hemerodromia	1	1	0	0
Diptera	Heterotrissocladius	1	1	0	0
Diptera	Hexatoma	1	1	1	0
Diptera	Krenosmittia	1	1	0	0
Diptera	Larsia	1	1	0	0
Diptera	Limnophila	1	1	0	0
Diptera	Limnophyes	0	1	1	0
Diptera	Lopescladius	1	1	0	0
Diptera	Macropelopia	1	1	0	0
Diptera	Meringodixa	0	1	0	0
Diptera	Micropsectra	1	1	1	1
Diptera	Microtendipes	1	1	1	1
Diptera	Molophilus	1	1	0	0
Diptera	Myxosargus	1	1	0	0
Diptera	Nanocladius	1	1	0	0
Diptera	Neozavrelia	0	0	0	1
Diptera	Nephrotoma	0	0	0	1
Diptera	Nilotanypus	1	1	0	0
Diptera	Odontomesa	0	1	0	0
Diptera	Odontomyia	1	1	0	0
Diptera	Ormosia	1	1	0	0
Diptera	Orthocladius	0	0	1	1
Diptera	Pagastia	1	1	0	0
Diptera	Palpomyia	0	0	1	0
Diptera	Parachaetocladius	1	1	0	0
Diptera	Parachironomus	0	0	1	0
Diptera	Paracladopelma	1	1	0	0
Diptera	Parakiefferiella	1	1	1	0
Diptera	Paramerina	1	1	0	0
Diptera	Parametriocnemus	1	1	1	1
Diptera	Paraphaenocladius	1	1	1	0
Diptera	Paratanytarsus	0	0	1	1
Diptera	Paratanytarus	1	1	0	0
Diptera	Paratendipes	1	1	1	1
Diptera	Parochlus	0	1	0	0
Diptera	Pedicia	1	1	0	0
Diptera	Pentaneura	1	1	1	0
Diptera	Pericomini	1	1	0	0
Diptera	Phaenopsectra	1	1	1	1
Diptera	Polypedilum	1	1	1	1
Diptera	Procladius	1	1	1	0
Diptera	Prosimulium	1	1	0	1
Diptera	Psectrocladius	1	1	1	1
Diptera	Pseudochironomus	1	1	0	0
Diptera	Pseudodiamesa	0	0	1	1
Diptera	Pseudolimnophila	1	1	0	0
Diptera	Pseudosmittia	1	1	0	0
Diptera	Psychoda	0	0	1	0
Diptera	Rheocricotopus	1	1	0	1
Diptera	Rheopelopia	0	0	1	1
Diptera	Rheotanytarsus	1	1	1	1
Diptera	Roederiodes	0	0	1	0
Diptera	Simulium	1	1	1	1
Diptera	Smittia	0	0	1	0
Diptera	Stempellina	1	1	0	0
Diptera	Stempellinella	1	1	1	1
Diptera	Stenochironomus	1	1	0	0
Diptera	Stilobezzia	0	0	1	1
Diptera	Synorthocladius	1	1	1	1
Diptera	Tabanus	1	1	0	1
Diptera	Tanyderidae	1	1	0	0
Diptera	Tanypus	1	1	1	1
Diptera	Tanytarsus	1	1	1	1
Diptera	Thienemanniella	0	0	1	1
Diptera	Thienemannimyia	1	1	1	1
Diptera	Tipula	1	1	1	1
Diptera	Tvetenia	1	1	1	1
Diptera	Xylotopus	0	0	1	0
Diptera	Zavrelimyia	0	0	1	1
Ephemeroptera	Acentrella	1	1	0	0
Ephemeroptera	Acerpenna	1	1	1	0
Ephemeroptera	Ameletus	1	1	1	1
Ephemeroptera	Baetis	1	1	1	1
Ephemeroptera	Caenis	1	1	1	1
Ephemeroptera	Callibaetis	1	1	1	1
Ephemeroptera	Centroptilum	1	1	0	0
Ephemeroptera	Cinygmula	1	1	1	0
Ephemeroptera	Diphetor	1	1	1	0
Ephemeroptera	Drunella	1	1	1	1
Ephemeroptera	Epeorus	1	1	1	1
Ephemeroptera	Ephemera	1	1	1	1
Ephemeroptera	Ephemerella	1	1	1	1
Ephemeroptera	Eurylophella	1	1	1	1
Ephemeroptera	Fallceon	1	1	1	0
Ephemeroptera	Habrophlebia	0	0	1	1
Ephemeroptera	Habrophlebiodes	0	0	1	1
Ephemeroptera	Heptagenia	1	1	0	0
Ephemeroptera	Hexagenia	1	1	1	1
Ephemeroptera	Isonychia	1	1	1	0
Ephemeroptera	Leptohyphes	0	1	0	0
Ephemeroptera	Leucrocuta	0	0	1	1
Ephemeroptera	Neoleptophlebia	1	1	0	0
Ephemeroptera	Paraleptophlebia	1	1	1	1
Ephemeroptera	Plauditus	0	0	1	0
Ephemeroptera	Procloeon	1	1	1	0
Ephemeroptera	Serratella	1	1	0	0
Ephemeroptera	Siphlonurus	1	1	1	0
Ephemeroptera	Sparbarus	1	1	0	0
Ephemeroptera	Stenacron	1	1	1	1
Ephemeroptera	Stenonema	1	1	1	1
Ephemeroptera	Tricorythodes	1	1	0	0
Hemiptera	Aquarius	1	1	1	1
Hemiptera	Belostoma	1	1	0	0
Hemiptera	Corisella	1	1	0	0
Hemiptera	Gerris	0	1	1	0
Hemiptera	Graptocorixa	1	1	0	0
Hemiptera	Hydrometra	0	1	0	0
Hemiptera	Macrovelia	0	1	0	0
Hemiptera	Microvelia	1	1	0	0
Hemiptera	Notonecta	1	1	0	0
Hemiptera	Ranatra	0	1	0	0
Hemiptera	Rhagovelia	1	1	1	0
Hemiptera	Rheumatobates	0	1	0	0
Hemiptera	Saldidae	0	1	0	0
Hemiptera	Trepobates	1	1	0	0
Hemiptera	Trichocorixa	1	1	1	0
Megaloptera	Corydalus	1	1	0	1
Megaloptera	Dysmicohermes	0	0	0	1
Megaloptera	Nigronia	1	1	1	0
Megaloptera	Orohermes	1	1	0	0
Megaloptera	Protosialis	1	1	0	0
Megaloptera	Sialis	1	1	1	0
Mollusca	Callinina	0	0	1	1
Mollusca	Cincinnatia	0	0	1	1
Mollusca	Viviparus	1	1	0	0
Odonata	Archilestes	1	1	0	0
Odonata	Argia	1	1	1	1
Odonata	Arigomphus	1	1	0	0
Odonata	Boyeria	1	1	0	0
Odonata	Calopteryx	1	1	1	1
Odonata	Cordulegaster	1	1	0	0
Odonata	Dromogomphus	0	0	1	0
Odonata	Enallagma	0	1	1	0
Odonata	Erpetogomphus	1	1	1	0
Odonata	Gomphus	0	0	1	0
Odonata	Hagenius	0	1	0	0
Odonata	Hylogomphus	1	1	0	0
Odonata	Ischnura	1	1	1	0
Odonata	Kalyptogaster	0	0	1	0
Odonata	Lanthus	1	1	0	0
Odonata	Lestes	1	1	1	0
Odonata	Leucorrhinia	1	1	0	0
Odonata	Libellula	1	1	1	0
Odonata	Macromia	0	1	0	0
Odonata	Pachydiplax	0	0	1	0
Odonata	Paltothemis	1	1	1	0
Odonata	Somatochlora	0	1	1	0
Odonata	Stylogomphus	1	1	1	0
Odonata	Stylurus	0	0	1	0
Odonata	Sympetrum	1	1	1	0
Other	Aculodes	0	0	1	0
Other	Amblyomma	0	0	0	1
Other	Amynthas	0	0	0	1
Other	Anyphaena	0	0	0	1
Other	Arrenurus	1	1	1	0
Other	Atractides	1	1	0	0
Other	Aturus	1	1	0	0
Other	Balaustium	0	0	1	0
Other	Bimastos	0	0	0	1
Other	Bothrioneurum	0	0	1	1
Other	Branchiura	0	0	1	1
Other	Chaetogaster	0	0	1	1
Other	Clubiona	0	0	0	1
Other	Corbicula	1	1	1	0
Other	Cypridopsis	0	0	1	1
Other	Dendrobaena	0	0	0	1
Other	Dero	0	0	1	1
Other	Diplocardia	0	0	1	0
Other	Eiseniella	0	0	1	1
Other	Eisenoides	0	0	0	1
Other	Elimia	0	0	1	0
Other	Feltria	0	1	0	0
Other	Ferrissia	1	1	0	0
Other	Galba	0	0	1	0
Other	Gyraulus	1	1	0	0
Other	Helobdella	0	0	1	1
Other	Homidia	0	0	0	1
Other	Hydra	1	1	1	1
Other	Hydrozetes	1	1	0	0
Other	Hygrobates	1	1	0	0
Other	Laevapex	0	1	1	0
Other	Lebertia	1	1	1	0
Other	Limnodrilus	0	0	1	1
Other	Ljania	1	1	0	0
Other	Lumbricillus	0	0	0	1
Other	Lumbriculus	0	0	1	0
Other	Lumbricus	0	0	0	1
Other	Lymnaea	1	1	0	0
Other	Megalothorax	0	0	0	1
Other	Menetus	1	1	0	0
Other	Mucronothrus	1	1	1	0
Other	Nais	0	0	1	1
Other	Neumania	1	1	1	0
Other	Nudomideopsis	1	1	0	0
Other	Petrophila	0	0	0	1
Other	Philodromus	0	0	0	1
Other	Physa	1	1	0	0
Other	Physella	0	0	1	1
Other	Pisidium	1	1	0	0
Other	Planorbella	1	1	1	0
Other	Platycryptus	0	0	0	1
Other	Podura	0	0	0	1
Other	Pristina	0	0	1	1
Other	Protzia	1	1	0	0
Other	Sisyra	0	0	0	1
Other	Slavina	0	0	1	0
Other	Sparganophilus	0	0	1	0
Other	Sperchon	1	1	0	0
Other	Sphaerium	1	1	0	0
Other	Stenostomum	0	0	0	1
Other	Stylaria	0	0	1	1
Other	Sulcospira	0	0	0	1
Other	Testudacarus	1	1	0	0
Other	Torrenticola	1	1	1	0
Other	Unionicola	1	1	0	0
Other	Utterbackia	0	0	0	1
Other	Villosa	0	0	0	1
Other	Vitrina	0	0	0	1
Other	Vitronura	0	0	0	1
Plecoptera	Acroneuria	1	1	1	0
Plecoptera	Agnetina	1	1	0	0
Plecoptera	Amphinemura	1	1	1	1
Plecoptera	Beloneuria	1	1	0	0
Plecoptera	Calineuria	0	0	1	0
Plecoptera	Doroneuria	0	0	0	1
Plecoptera	Eccoptura	1	1	1	0
Plecoptera	Haploperla	1	1	1	0
Plecoptera	Isoperla	1	1	1	1
Plecoptera	Kogotus	1	1	0	0
Plecoptera	Leuctra	1	1	1	1
Plecoptera	Malenka	1	1	0	0
Plecoptera	Malirekus	0	0	1	0
Plecoptera	Paragnetina	1	1	0	0
Plecoptera	Paraleuctra	0	0	1	1
Plecoptera	Peltoperla	1	1	1	0
Plecoptera	Perlesta	1	1	1	0
Plecoptera	Pteronarcys	1	1	1	0
Plecoptera	Remenus	1	1	1	1
Plecoptera	Soyedina	1	1	1	0
Plecoptera	Sweltsa	1	1	1	0
Plecoptera	Tallaperla	1	1	1	1
Plecoptera	Yoraperla	1	1	0	0
Plecoptera	Zapada	0	0	1	1
Trichoptera	Agapetus	1	1	1	1
Trichoptera	Anisocentropus	1	1	0	0
Trichoptera	Apatania	0	1	0	0
Trichoptera	Arctopsyche	1	1	0	0
Trichoptera	Beraea	0	0	0	1
Trichoptera	Cheumatopsyche	1	1	1	1
Trichoptera	Chimarra	1	1	1	0
Trichoptera	Diplectrona	1	1	1	1
Trichoptera	Dolophilodes	0	0	1	1
Trichoptera	Ecclisomyia	1	1	0	0
Trichoptera	Glossosoma	1	1	0	0
Trichoptera	Gumaga	1	1	0	0
Trichoptera	Helicopsyche	1	1	1	0
Trichoptera	Heteroplectron	1	1	0	1
Trichoptera	Homoplectra	1	1	0	0
Trichoptera	Hydatophylax	1	1	0	0
Trichoptera	Hydropsyche	1	1	1	0
Trichoptera	Hydroptila	1	1	0	0
Trichoptera	Lepidostoma	1	1	1	1
Trichoptera	Leptoceridae	1	1	0	0
Trichoptera	Lype	1	1	0	0
Trichoptera	Micrasema	1	1	0	1
Trichoptera	Molanna	1	1	0	1
Trichoptera	Mystacides	1	1	0	1
Trichoptera	Nectopsyche	1	1	1	1
Trichoptera	Neophylax	1	1	1	0
Trichoptera	Neotrichia	1	1	1	0
Trichoptera	Ochrotrichia	0	1	0	0
Trichoptera	Oecetis	1	1	1	1
Trichoptera	Oxyethira	0	1	0	0
Trichoptera	Parapsyche	1	1	1	1
Trichoptera	Polycentropus	1	1	1	1
Trichoptera	Psilotreta	1	1	1	1
Trichoptera	Psychoglypha	0	0	1	0
Trichoptera	Pycnopsyche	1	1	1	1
Trichoptera	Rhyacophila	1	1	1	1
Trichoptera	Triaenodes	1	1	0	0
Trichoptera	Wormaldia	1	1	1	1
