## Supplementary material for "Comparing morphological and molecular methods for stream macroinvertebrate biodiversity assessment across seven watersheds in the southern United States": Table S4

Order	Species	Morphological-Benthic	Morphological-Benthic+Edge	Metabarcoding-Benthic	Metabarcoding-Water
Coleoptera	Ancyronyx variegata	0	1	0	0
Coleoptera	Berosus peregrinus	1	1	1	0
Coleoptera	Cybister fimbriolatus	0	0	1	0
Coleoptera	Dineutus ciliatus	0	1	0	0
Coleoptera	Dineutus discolor	0	1	0	0
Coleoptera	Dubiraphia vittata	0	0	1	0
Coleoptera	Gyrinus pachysomus	0	1	0	0
Coleoptera	Hydaticus bimarginatus	0	1	0	0
Coleoptera	Hydrovatus pustulatus	1	1	0	0
Coleoptera	Laccophilus fasciatus	1	1	0	0
Coleoptera	Neoporus dilatatus	0	1	0	0
Coleoptera	Neoporus dimidiatus	0	0	1	0
Coleoptera	Neoporus dimidimitus	1	1	0	0
Coleoptera	Neoporus undulatus	1	1	0	0
Coleoptera	Oulimnius latiusculus	1	1	1	1
Coleoptera	Peltodytes sexmaculatus	0	1	0	0
Coleoptera	Promoresia tardella	0	1	1	0
Coleoptera	Psephenus herricki	0	0	1	0
Coleoptera	Stenelmis crenata	0	0	1	0
Coleoptera	Thermonectus basillaris	0	1	0	0
Coleoptera	Tropisternus affinis	0	1	0	0
Coleoptera	Tropisternus lateralis	1	1	1	0
Crustacea	Acanthocyclops robustus	0	0	1	0
Crustacea	Bactrurus hubrichti	1	1	0	0
Crustacea	Cambarus bartonii	0	0	1	1
Crustacea	Eucyclops cf. estherae BOLD:AAL8091	0	0	0	1
Crustacea	Faxonius neglectus	0	0	1	0
Crustacea	Faxonius stygocaneyi	0	0	1	0
Crustacea	Macrocyclops albidus	0	0	0	1
Crustacea	Mesocyclops pehpeiensis	0	0	0	1
Crustacea	Orconectes maletae	0	0	1	0
Crustacea	Orconectes neglectus	0	0	1	1
Crustacea	Procambarus simulans	0	0	1	1
Diptera	Ablabesmyia annulata	0	0	0	1
Diptera	Bezzia nobilis	0	0	1	0
Diptera	Chaoborus punctipennis	0	0	1	1
Diptera	Chironomus bifurcatus	0	0	1	1
Diptera	Chironomus cf. decorus BOLD:AAB7030	0	0	1	1
Diptera	Chironomus harpi	0	0	1	0
Diptera	Chironomus maturus	0	0	0	1
Diptera	Cladopelma edwardsi	0	0	1	0
Diptera	Cladopelma galeator	0	0	1	0
Diptera	Clinocera binotata	0	0	0	1
Diptera	Cricotopus triannulatus	0	0	1	1
Diptera	Cricotopus vierriensis	0	0	0	1
Diptera	Culex territans	0	0	0	1
Diptera	Culicoides travisi	0	0	1	0
Diptera	Demicryptochironomus	0	1	0	0
Diptera	Dicrotendipes modestus	0	0	1	0
Diptera	Dolichopeza obscura	0	0	0	1
Diptera	Eukiefferiella brehmi	1	1	0	0
Diptera	Eukiefferiella claripennis	1	1	0	0
Diptera	Micropsectra nigripila	0	0	1	0
Diptera	Micropsectra polita	0	0	0	1
Diptera	Microtendipes pedellus	1	1	1	0
Diptera	Nanocladius parvulus	1	1	0	0
Diptera	Nephrotoma macrocera	0	0	0	1
Diptera	Polypedilum aviceps	0	0	1	1
Diptera	Polypedilum convictum	0	0	1	1
Diptera	Prosimulium exigens	0	0	0	1
Diptera	Psectrocladius platypus	0	0	1	0
Diptera	Psectrocladius psilopterus	0	0	0	1
Diptera	Psectrocladius sordidellus	1	1	0	0
Diptera	Rheocricotopus robacki	0	0	0	1
Diptera	Simulium canadense	0	0	0	1
Diptera	Simulium impar	1	1	0	0
Diptera	Simulium taxodium	0	0	1	0
Diptera	Simulium tuberosum	0	0	1	0
Diptera	Simulium venustum	1	1	0	1
Diptera	Simulium veracruzanum	0	0	0	1
Diptera	Stempellinella boltoni	0	0	1	1
Diptera	Stempellinella fimbriata	0	0	1	1
Diptera	Stilobezzia antennalis	0	0	1	0
Diptera	Tabanus rufofrater	0	0	0	1
Diptera	Tanypus neopunctipennis	0	0	1	1
Diptera	Tanytarsus confusus	0	0	1	1
Diptera	Tanytarsus glabrescens	0	0	1	1
Diptera	Tanytarsus guerlus	0	0	1	1
Diptera	Tanytarsus mendax	0	0	1	1
Diptera	Thienemanniella xena	0	0	0	1
Diptera	Tipula abdominalis	0	0	1	1
Diptera	Tvetenia paucunca	0	0	1	1
Ephemeroptera	Acerpenna macdunnoughi	0	0	1	0
Ephemeroptera	Ameletus cryptostimulus	0	0	1	0
Ephemeroptera	Baetis flavistriga	0	0	1	0
Ephemeroptera	Baetis tricaudatus	0	0	1	1
Ephemeroptera	Caenis amica	0	0	1	0
Ephemeroptera	Caenis latipennis	0	0	1	1
Ephemeroptera	Callibaetis pretiosus	0	0	1	1
Ephemeroptera	Cinygmula subaequalis	0	0	1	0
Ephemeroptera	Diphetor hageni	0	0	1	0
Ephemeroptera	Drunella coloradensis	1	1	0	0
Ephemeroptera	Drunella cornutella	0	0	1	0
Ephemeroptera	Epeorus nr. dulciana BOLD:AAN4954	0	0	1	0
Ephemeroptera	Epeorus vitreus	0	0	1	1
Ephemeroptera	Ephemera guttulata	0	0	1	1
Ephemeroptera	Ephemerella excrucians	0	0	1	1
Ephemeroptera	Eurylophella funeralis	0	0	1	1
Ephemeroptera	Eurylophella verisimilis	0	0	1	0
Ephemeroptera	Fallceon quilleri	0	0	1	0
Ephemeroptera	Habrophlebia vibrans	0	0	1	1
Ephemeroptera	Habrophlebiodes americana	0	0	1	1
Ephemeroptera	Hexagenia limbata	0	0	1	1
Ephemeroptera	Isonychia arida	0	0	1	0
Ephemeroptera	Leucrocuta juno	0	0	1	1
Ephemeroptera	Leucrocuta thetis	0	0	1	0
Ephemeroptera	Paraleptophlebia debilis	0	0	1	0
Ephemeroptera	Paraleptophlebia guttata	0	0	1	1
Ephemeroptera	Paraleptophlebia mollis	0	0	1	0
Ephemeroptera	Plauditus virilis	0	0	1	0
Ephemeroptera	Procloeon viridoculare	0	0	1	0
Ephemeroptera	Siphlonurus marshalli	0	0	1	0
Ephemeroptera	Stenacron carolina	0	0	1	1
Ephemeroptera	Stenacron interpunctatum	0	0	1	1
Ephemeroptera	Stenonema exiguum	0	0	1	1
Ephemeroptera	Stenonema femoratum	0	0	1	1
Ephemeroptera	Stenonema mediopunctatum	0	0	1	1
Ephemeroptera	Stenonema meririvulanum	0	0	1	1
Ephemeroptera	Stenonema pudicum	0	0	1	1
Ephemeroptera	Stenonema terminatum	0	0	1	0
Hemiptera	Aquarius nyctalis	0	0	0	1
Hemiptera	Corisella edulis	1	1	0	0
Hemiptera	Graptocorixa californica	1	1	0	0
Hemiptera	Notonecta irrorata	1	1	0	0
Hemiptera	Ranatra buenoi	0	1	0	0
Hemiptera	Trichocorixa borealis	0	0	1	0
Hemiptera	Trichocorixa calva	1	1	0	0
Hemiptera	Trichocorixa kanza	0	0	1	0
Megaloptera	Corydalus cornutus	0	0	0	1
Megaloptera	Dysmicohermes ingens	0	0	0	1
Megaloptera	Nigronia fasciatus	0	0	1	0
Megaloptera	Nigronia serricornis	0	0	1	0
Mollusca	Callinina georgiana	0	0	1	1
Mollusca	Cincinnatia integra	0	0	1	1
Mollusca	Viviparus georgianus	1	1	0	0
Odonata	Argia moesta	0	0	1	0
Odonata	Argia translata	0	0	1	0
Odonata	Calopteryx maculata	0	0	1	1
Odonata	Enallagma basidens	0	0	1	0
Odonata	Enallagma exsulans	0	0	1	0
Odonata	Enallagma signatum	0	0	1	0
Odonata	Erpetogomphus designatus	0	0	1	0
Odonata	Ischnura hastata	0	0	1	0
Odonata	Kalyptogaster erronea	0	0	1	0
Odonata	Libellula luctuosa	0	0	1	0
Odonata	Macromia illinoiensis	0	1	0	0
Odonata	Pachydiplax longipennis	0	0	1	0
Odonata	Paltothemis lineatipes	1	1	1	0
Odonata	Somatochlora elongata	0	0	1	0
Odonata	Stylogomphus albistylus	0	0	1	0
Odonata	Stylurus laurae	0	0	1	0
Odonata	Sympetrum ambiguum	0	0	1	0
Other	Aculodes mckenziei	0	0	1	0
Other	Amblyomma americanum	0	0	0	1
Other	Amynthas corticis	0	0	0	1
Other	Bimastos rubidus	0	0	0	1
Other	Bothrioneurum vejdovskyanum	0	0	1	1
Other	Branchiura sowerbyi	0	0	1	1
Other	Chaetogaster diaphanus	0	0	0	1
Other	Chaetogaster diastrophus	0	0	1	1
Other	Chaetogaster limnaei	0	0	1	1
Other	Clubiona pygmaea	0	0	0	1
Other	Cypridopsis vidua	0	0	1	1
Other	Dendrobaena octaedra	0	0	0	1
Other	Dero digitata	0	0	1	1
Other	Dero furcata	0	0	0	1
Other	Dero obtusa	0	0	1	1
Other	Dero vaga	0	0	0	1
Other	Diplocardia caroliniana	0	0	1	0
Other	Eiseniella tetraedra	0	0	1	1
Other	Eisenoides lonnbergi	0	0	0	1
Other	Elimia proxima	0	0	1	0
Other	Ferrissia rivularis	1	1	0	0
Other	Helobdella adiastola	0	0	1	0
Other	Helobdella elongata	0	0	0	1
Other	Homidia sinensis	0	0	0	1
Other	Hydra vulgaris	0	0	1	1
Other	Laevapex fuscus	0	1	1	0
Other	Limnodrilus claparedianus	0	0	0	1
Other	Limnodrilus hoffmeisteri	0	0	1	0
Other	Lumbricillus semifuscus	0	0	0	1
Other	Lumbricus terrestris	0	0	0	1
Other	Megalothorax incertus	0	0	0	1
Other	Nais bretscheri	0	0	0	1
Other	Nais communis	0	0	1	1
Other	Nais elinguis	0	0	1	0
Other	Nais stolci	0	0	0	1
Other	Nais variabilis	0	0	1	1
Other	Petrophila canadensis	0	0	0	1
Other	Philodromus rufus	0	0	0	1
Other	Physella acuta	0	0	1	1
Other	Platycryptus undatus	0	0	0	1
Other	Podura aquatica L2	0	0	0	1
Other	Pristina longiseta	0	0	0	1
Other	Pristina osborni	0	0	1	1
Other	Sisyra vicaria	0	0	0	1
Other	Stenostomum cf. simplex AW-2018	0	0	0	1
Other	Stylaria lacustris	0	0	1	1
Other	Utterbackia imbecillis	0	0	0	1
Other	Villosa vibex	0	0	0	1
Other	Vitrina pellucida	0	0	0	1
Other	Vitronura macgillivrayi	0	0	0	1
Plecoptera	Acroneuria abnormis	0	0	1	0
Plecoptera	Amphinemura wui	0	0	1	0
Plecoptera	Calineuria californica	0	0	1	0
Plecoptera	Doroneuria baumanni	0	0	0	1
Plecoptera	Eccoptura xanthenes	0	0	1	0
Plecoptera	Haploperla brevis	0	0	1	0
Plecoptera	Isoperla bilineata	0	0	1	1
Plecoptera	Leuctra biloba	0	0	1	0
Plecoptera	Leuctra duplicata	0	0	0	1
Plecoptera	Leuctra ferruginea	0	0	1	1
Plecoptera	Malirekus hastatus	0	0	1	0
Plecoptera	Peltoperla arcuata	0	0	1	0
Plecoptera	Perlesta cinctipes	0	0	1	0
Plecoptera	Perlesta frisoni	0	0	1	0
Plecoptera	Perlesta sublobata	0	0	1	0
Plecoptera	Perlesta teaysia	0	0	1	0
Plecoptera	Pteronarcys proteus	0	0	1	0
Plecoptera	Remenus bilobatus	0	0	1	0
Plecoptera	Remenus daniellae	0	0	1	1
Plecoptera	Soyedina vallicularia	0	0	1	0
Plecoptera	Tallaperla anna	0	0	1	1
Plecoptera	Tallaperla elisa	0	0	1	0
Plecoptera	Tallaperla laurie	0	0	1	0
Plecoptera	Tallaperla maria	0	0	1	0
Plecoptera	Zapada cinctipes	0	0	1	1
Trichoptera	Agapetus minutus	0	0	1	1
Trichoptera	Beraea nigritta	0	0	0	1
Trichoptera	Cheumatopsyche analis	0	0	1	0
Trichoptera	Cheumatopsyche pinaca	0	0	0	1
Trichoptera	Chimarra feria	0	0	1	0
Trichoptera	Diplectrona modesta	0	0	1	1
Trichoptera	Dolophilodes distinctus	0	0	1	1
Trichoptera	Heteroplectron californicum	0	0	0	1
Trichoptera	Lepidostoma americanum	0	0	0	1
Trichoptera	Lepidostoma cascadense	0	0	1	1
Trichoptera	Lepidostoma griseum	0	0	1	1
Trichoptera	Lepidostoma latipenne	0	0	1	0
Trichoptera	Lepidostoma pictile	0	0	1	0
Trichoptera	Lepidostoma podagrum	0	0	1	0
Trichoptera	Lepidostoma unicolor	0	0	0	1
Trichoptera	Micrasema bactro	0	0	0	1
Trichoptera	Molanna blenda	0	0	0	1
Trichoptera	Mystacides alafimbriata	0	0	0	1
Trichoptera	Nectopsyche candida	0	0	1	0
Trichoptera	Nectopsyche exquisita	0	0	1	0
Trichoptera	Nectopsyche pavida	0	0	1	1
Trichoptera	Neophylax mitchelli	0	0	1	0
Trichoptera	Neotrichia vibrans	0	0	1	0
Trichoptera	Oecetis avara	0	0	1	0
Trichoptera	Oecetis nocturna	0	0	1	1
Trichoptera	Oecetis persimilis	0	0	1	0
Trichoptera	Parapsyche apicalis	0	0	1	0
Trichoptera	Parapsyche cardis	0	0	1	1
Trichoptera	Polycentropus centralis	0	0	1	0
Trichoptera	Polycentropus elarus	0	0	0	1
Trichoptera	Psilotreta frontalis	0	0	1	1
Trichoptera	Psychoglypha bella	0	0	1	0
Trichoptera	Pycnopsyche gentilis	0	0	1	1
Trichoptera	Rhyacophila carolina	0	0	1	1
Trichoptera	Wormaldia gabriella	0	0	1	1
Trichoptera	Wormaldia moesta	0	0	1	1
