## Supplementary material for "Comparing morphological and molecular methods for stream macroinvertebrate biodiversity assessment across seven watersheds in the southern United States": Table S5

Taxonomic Level	Taxonomic Group	Taxon	Morphological-Benthic	Morphological-Benthic+Edge	Metabarcoding-Benthic	Metabarcoding-Water
Family	Crustacea	Macrotrichidae				X
Family	Diptera	Muscidae		X
Family	Hemiptera	Hydrometridae		X
Family	Hemiptera	Macroveliidae		X
Family	Hemiptera	Nepidae		X
Family	Hemiptera	Saldidae		X
Family	Odonata	Macromiidae		X
Family	Other	Achipteriidae			X
Family	Other	Anyphaenidae				X
Family	Other	Clubionidae				X
Family	Other	Crambidae				X
Family	Other	Entomobryidae				X
Family	Other	Eriophyidae			X
Family	Other	Erythraeidae			X
Family	Other	Feltriidae		X
Family	Other	Ixodidae				X
Family	Other	Lumbriculidae			X
Family	Other	Neanuridae				X
Family	Other	Neelidae				X
Family	Other	Nothridae			X
Family	Other	Pachychilidae				X
Family	Other	Philodromidae				X
Family	Other	Phthiracaridae			X
Family	Other	Pionidae			X
Family	Other	Poduridae				X
Family	Other	Salticidae				X
Family	Other	Sisyridae				X
Family	Other	Sparganophilidae			X
Family	Other	Stenostomidae				X
Family	Other	Unionidae				X
Family	Other	Vitrinidae				X
Family	Trichoptera	Apataniidae		X
Family	Trichoptera	Beraeidae				X
Genus	Coleoptera	Ancyronyx		X
Genus	Coleoptera	Cybister			X
Genus	Coleoptera	Hydaticus		X
Genus	Coleoptera	Lara		X
Genus	Coleoptera	Thermonectus		X
Genus	Crustacea	Acanthocyclops			X
Genus	Crustacea	Alona				X
Genus	Crustacea	Chydorus			X
Genus	Crustacea	Eucyclops				X
Genus	Crustacea	Faxonius			X
Genus	Crustacea	Macrothrix				X
Genus	Crustacea	Mesocyclops				X
Genus	Crustacea	Pleuroxus			X
Genus	Crustacea	Simocephalus			X
Genus	Diptera	Aedes		X
Genus	Diptera	Ceratopogonidae		X
Genus	Diptera	Clinocera				X
Genus	Diptera	Conchapelopia				X
Genus	Diptera	Culicoides			X
Genus	Diptera	Dasyhelea				X
Genus	Diptera	Demicryptochironomus		X
Genus	Diptera	Dixella		X
Genus	Diptera	Dolichopeza				X
Genus	Diptera	Erioptera		X
Genus	Diptera	Meringodixa		X
Genus	Diptera	Neozavrelia				X
Genus	Diptera	Nephrotoma				X
Genus	Diptera	Odontomesa		X
Genus	Diptera	Palpomyia			X
Genus	Diptera	Parachironomus			X
Genus	Diptera	Parochlus		X
Genus	Diptera	Psychoda			X
Genus	Diptera	Roederiodes			X
Genus	Diptera	Smittia			X
Genus	Diptera	Xylotopus			X
Genus	Ephemeroptera	Leptohyphes		X
Genus	Ephemeroptera	Plauditus			X
Genus	Hemiptera	Hydrometra		X
Genus	Hemiptera	Macrovelia		X
Genus	Hemiptera	Ranatra		X
Genus	Hemiptera	Rheumatobates		X
Genus	Hemiptera	Saldidae		X
Genus	Megaloptera	Dysmicohermes				X
Genus	Odonata	Dromogomphus			X
Genus	Odonata	Gomphus			X
Genus	Odonata	Hagenius		X
Genus	Odonata	Kalyptogaster			X
Genus	Odonata	Macromia		X
Genus	Odonata	Pachydiplax			X
Genus	Odonata	Stylurus			X
Genus	Other	Aculodes			X
Genus	Other	Amblyomma				X
Genus	Other	Amynthas				X
Genus	Other	Anyphaena				X
Genus	Other	Balaustium			X
Genus	Other	Bimastos				X
Genus	Other	Clubiona				X
Genus	Other	Dendrobaena				X
Genus	Other	Diplocardia			X
Genus	Other	Eisenoides				X
Genus	Other	Elimia			X
Genus	Other	Feltria		X
Genus	Other	Galba			X
Genus	Other	Homidia				X
Genus	Other	Lumbricillus				X
Genus	Other	Lumbriculus			X
Genus	Other	Lumbricus				X
Genus	Other	Megalothorax				X
Genus	Other	Petrophila				X
Genus	Other	Philodromus				X
Genus	Other	Platycryptus				X
Genus	Other	Podura				X
Genus	Other	Sisyra				X
Genus	Other	Slavina			X
Genus	Other	Sparganophilus			X
Genus	Other	Stenostomum				X
Genus	Other	Sulcospira				X
Genus	Other	Utterbackia				X
Genus	Other	Villosa				X
Genus	Other	Vitrina				X
Genus	Other	Vitronura				X
Genus	Plecoptera	Calineuria			X
Genus	Plecoptera	Doroneuria				X
Genus	Plecoptera	Malirekus			X
Genus	Trichoptera	Apatania		X
Genus	Trichoptera	Beraea				X
Genus	Trichoptera	Ochrotrichia		X
Genus	Trichoptera	Oxyethira		X
Genus	Trichoptera	Psychoglypha			X
Species	Coleoptera	Ancyronyx variegata		X
Species	Coleoptera	Cybister fimbriolatus			X
Species	Coleoptera	Dineutus ciliatus		X
Species	Coleoptera	Dineutus discolor		X
Species	Coleoptera	Dubiraphia vittata			X
Species	Coleoptera	Gyrinus pachysomus		X
Species	Coleoptera	Hydaticus bimarginatus		X
Species	Coleoptera	Neoporus dilatatus		X
Species	Coleoptera	Neoporus dimidiatus			X
Species	Coleoptera	Peltodytes sexmaculatus		X
Species	Coleoptera	Psephenus herricki			X
Species	Coleoptera	Stenelmis crenata			X
Species	Coleoptera	Thermonectus basillaris		X
Species	Coleoptera	Tropisternus affinis		X
Species	Crustacea	Acanthocyclops robustus			X
Species	Crustacea	Eucyclops cf. estherae BOLD:AAL8091				X
Species	Crustacea	Faxonius neglectus			X
Species	Crustacea	Faxonius stygocaneyi			X
Species	Crustacea	Macrocyclops albidus				X
Species	Crustacea	Mesocyclops pehpeiensis				X
Species	Crustacea	Orconectes maletae			X
Species	Diptera	Ablabesmyia annulata				X
Species	Diptera	Bezzia nobilis			X
Species	Diptera	Chironomus harpi			X
Species	Diptera	Chironomus maturus				X
Species	Diptera	Cladopelma edwardsi			X
Species	Diptera	Cladopelma galeator			X
Species	Diptera	Clinocera binotata				X
Species	Diptera	Cricotopus vierriensis				X
Species	Diptera	Culex territans				X
Species	Diptera	Culicoides travisi			X
Species	Diptera	Demicryptochironomus		X
Species	Diptera	Dicrotendipes modestus			X
Species	Diptera	Dolichopeza obscura				X
Species	Diptera	Micropsectra nigripila			X
Species	Diptera	Micropsectra polita				X
Species	Diptera	Nephrotoma macrocera				X
Species	Diptera	Prosimulium exigens				X
Species	Diptera	Psectrocladius platypus			X
Species	Diptera	Psectrocladius psilopterus				X
Species	Diptera	Rheocricotopus robacki				X
Species	Diptera	Simulium canadense				X
Species	Diptera	Simulium taxodium			X
Species	Diptera	Simulium tuberosum			X
Species	Diptera	Simulium veracruzanum				X
Species	Diptera	Stilobezzia antennalis			X
Species	Diptera	Tabanus rufofrater				X
Species	Diptera	Thienemanniella xena				X
Species	Ephemeroptera	Acerpenna macdunnoughi			X
Species	Ephemeroptera	Ameletus cryptostimulus			X
Species	Ephemeroptera	Baetis flavistriga			X
Species	Ephemeroptera	Caenis amica			X
Species	Ephemeroptera	Cinygmula subaequalis			X
Species	Ephemeroptera	Diphetor hageni			X
Species	Ephemeroptera	Drunella cornutella			X
Species	Ephemeroptera	Epeorus nr. dulciana BOLD:AAN4954			X
Species	Ephemeroptera	Eurylophella verisimilis			X
Species	Ephemeroptera	Fallceon quilleri			X
Species	Ephemeroptera	Isonychia arida			X
Species	Ephemeroptera	Leucrocuta thetis			X
Species	Ephemeroptera	Paraleptophlebia debilis			X
Species	Ephemeroptera	Paraleptophlebia mollis			X
Species	Ephemeroptera	Plauditus virilis			X
Species	Ephemeroptera	Procloeon viridoculare			X
Species	Ephemeroptera	Siphlonurus marshalli			X
Species	Ephemeroptera	Stenonema terminatum			X
Species	Hemiptera	Aquarius nyctalis				X
Species	Hemiptera	Ranatra buenoi		X
Species	Hemiptera	Trichocorixa borealis			X
Species	Hemiptera	Trichocorixa kanza			X
Species	Megaloptera	Corydalus cornutus				X
Species	Megaloptera	Dysmicohermes ingens				X
Species	Megaloptera	Nigronia fasciatus			X
Species	Megaloptera	Nigronia serricornis			X
Species	Odonata	Argia moesta			X
Species	Odonata	Argia translata			X
Species	Odonata	Enallagma basidens			X
Species	Odonata	Enallagma exsulans			X
Species	Odonata	Enallagma signatum			X
Species	Odonata	Erpetogomphus designatus			X
Species	Odonata	Ischnura hastata			X
Species	Odonata	Kalyptogaster erronea			X
Species	Odonata	Libellula luctuosa			X
Species	Odonata	Macromia illinoiensis		X
Species	Odonata	Pachydiplax longipennis			X
Species	Odonata	Somatochlora elongata			X
Species	Odonata	Stylogomphus albistylus			X
Species	Odonata	Stylurus laurae			X
Species	Odonata	Sympetrum ambiguum			X
Species	Other	Aculodes mckenziei			X
Species	Other	Amblyomma americanum				X
Species	Other	Amynthas corticis				X
Species	Other	Bimastos rubidus				X
Species	Other	Chaetogaster diaphanus				X
Species	Other	Clubiona pygmaea				X
Species	Other	Dendrobaena octaedra				X
Species	Other	Dero furcata				X
Species	Other	Dero vaga				X
Species	Other	Diplocardia caroliniana			X
Species	Other	Eisenoides lonnbergi				X
Species	Other	Elimia proxima			X
Species	Other	Helobdella adiastola			X
Species	Other	Helobdella elongata				X
Species	Other	Homidia sinensis				X
Species	Other	Limnodrilus claparedianus				X
Species	Other	Limnodrilus hoffmeisteri			X
Species	Other	Lumbricillus semifuscus				X
Species	Other	Lumbricus terrestris				X
Species	Other	Megalothorax incertus				X
Species	Other	Nais bretscheri				X
Species	Other	Nais elinguis			X
Species	Other	Nais stolci				X
Species	Other	Petrophila canadensis				X
Species	Other	Philodromus rufus				X
Species	Other	Platycryptus undatus				X
Species	Other	Podura aquatica L2				X
Species	Other	Pristina longiseta				X
Species	Other	Sisyra vicaria				X
Species	Other	Stenostomum cf. simplex AW-2018				X
Species	Other	Utterbackia imbecillis				X
Species	Other	Villosa vibex				X
Species	Other	Vitrina pellucida				X
Species	Other	Vitronura macgillivrayi				X
Species	Plecoptera	Acroneuria abnormis			X
Species	Plecoptera	Amphinemura wui			X
Species	Plecoptera	Calineuria californica			X
Species	Plecoptera	Doroneuria baumanni				X
Species	Plecoptera	Eccoptura xanthenes			X
Species	Plecoptera	Haploperla brevis			X
Species	Plecoptera	Leuctra biloba			X
Species	Plecoptera	Leuctra duplicata				X
Species	Plecoptera	Malirekus hastatus			X
Species	Plecoptera	Peltoperla arcuata			X
Species	Plecoptera	Perlesta cinctipes			X
Species	Plecoptera	Perlesta frisoni			X
Species	Plecoptera	Perlesta sublobata			X
Species	Plecoptera	Perlesta teaysia			X
Species	Plecoptera	Pteronarcys proteus			X
Species	Plecoptera	Remenus bilobatus			X
Species	Plecoptera	Soyedina vallicularia			X
Species	Plecoptera	Tallaperla elisa			X
Species	Plecoptera	Tallaperla laurie			X
Species	Plecoptera	Tallaperla maria			X
Species	Trichoptera	Beraea nigritta				X
Species	Trichoptera	Cheumatopsyche analis			X
Species	Trichoptera	Cheumatopsyche pinaca				X
Species	Trichoptera	Chimarra feria			X
Species	Trichoptera	Heteroplectron californicum				X
Species	Trichoptera	Lepidostoma americanum				X
Species	Trichoptera	Lepidostoma latipenne			X
Species	Trichoptera	Lepidostoma pictile			X
Species	Trichoptera	Lepidostoma podagrum			X
Species	Trichoptera	Lepidostoma unicolor				X
Species	Trichoptera	Micrasema bactro				X
Species	Trichoptera	Molanna blenda				X
Species	Trichoptera	Mystacides alafimbriata				X
Species	Trichoptera	Nectopsyche candida			X
Species	Trichoptera	Nectopsyche exquisita			X
Species	Trichoptera	Neophylax mitchelli			X
Species	Trichoptera	Neotrichia vibrans			X
Species	Trichoptera	Oecetis avara			X
Species	Trichoptera	Oecetis persimilis			X
Species	Trichoptera	Parapsyche apicalis			X
Species	Trichoptera	Polycentropus centralis			X
Species	Trichoptera	Polycentropus elarus				X
Species	Trichoptera	Psychoglypha bella			X
